# Accounting for small variations in the tracrRNA sequence improves sgRNA activity predictions for CRISPR screening

**DOI:** 10.1101/2022.06.27.497780

**Authors:** Peter C DeWeirdt, Abby V McGee, Fengyi Zheng, Ifunanya Nwolah, Mudra Hegde, John G Doench

## Abstract

CRISPR technology is a powerful tool for studying genome function. To aid in picking sgRNAs that have maximal efficacy against a target of interest from many possible options, several groups have developed models that predict sgRNA on-target activity. Although multiple tracrRNA variants are commonly used for screening, no existing models account for this feature when nominating sgRNAs. Here we develop an on-target model, Rule Set 3, that makes optimal predictions for multiple tracrRNA variants. We validate Rule Set 3 on a new dataset of sgRNAs tiling essential and non-essential genes, demonstrating substantial improvement over prior prediction models. By analyzing the differences in sgRNA activity between tracrRNA variants, we show that Pol III transcription termination is a strong determinant of sgRNA activity. We expect these results to improve the performance of CRISPR screening and inform future research on tracrRNA engineering and sgRNA modeling.
